# *PerturbSci-Kinetics*: Dissecting key regulators of transcriptome kinetics through scalable single-cell RNA profiling of pooled CRISPR screens

**DOI:** 10.1101/2023.01.29.526143

**Authors:** Zihan Xu, Andras Sziraki, Jasper Lee, Wei Zhou, Junyue Cao

## Abstract

Here we described *PerturbSci-Kinetics*, a novel combinatorial indexing method for capturing three-layer single-cell readout (*i.e.,* whole transcriptomes, nascent transcriptomes, sgRNA identities) across hundreds of genetic perturbations. Through *PerturbSci-Kinetics* profiling of pooled CRISPR screens targeting a variety of biological processes, we were able to decipher the complexity of RNA regulations at multiple levels (*e.g.,* synthesis, processing, degradation), and revealed key regulators involved in miRNA and mitochondrial RNA processing pathways. Our technique opens the possibility of systematically decoding the genome-wide regulatory network underlying RNA temporal dynamics at scale and cost-effectively.
