## Supplementary file3 for "*PerturbSci-Kinetics*: Dissecting key regulators of transcriptome kinetics through scalable single-cell RNA profiling of pooled CRISPR screens"

### Sheet: Sheet1
Costs of Perturb-kinetics library preparation
step	Reagents	cost	unit	Input cell number	Units used in the real experiment	Overall costs
Reverse transcription	EasySci shortdT primers	4.752	USD/96-well plates	3000cells/well*96wells	2	9.504
	Perturb-Kinetics gRNA primers	0.0574	USD/96-well plates		2	0.1148
	Maxima H- RTase	65.688	USD/96-well plates		2	131.376
	dNTP (10mM each)	3.7125	USD/96-well plates		2	7.425
Ligation	Ligation adaptors	0.6783	USD/96-well plates		2	1.3566
	T4 ligase	57.2	USD/96-well plates		2	114.4
Others before distributing cells	BSA	3.4375	USD/96-well plates		2	6.875
	SUPERase In	18.914	USD/96-well plates		2	37.828
SSS	Second strand synthesis module	7.86666	USD/strip	8wells*24strips	22	173.067
Pre-tagmentation purification	DNA binding buffer	0.05	USD/strip		22	1.1
	AMPURE beads	2.20443	USD/strip		22	48.4974
tagmentation	Tn5	0.56	USD/strip		22	12.32
multiplex PCR	universal P5 primer	0.157143	USD/strip		22	3.45714
	EasySci Nextera P7 primers	0.0808571	USD/strip		22	1.77886
	Inner i7 U6 primers	0.0896286	USD/strip		22	1.97183
	2x NEBnext PCR mix	9.216	USD/strip		22	202.752
Main lib purification	AMPURE beads	0.787143	USD/strip		22	17.3171
gRNA lib pre-PCR purification	AMPURE beads	0.755786	USD/strip		22	16.6273
gRNA PCR	2x NEBnext PCR mix	1.152	USD/strip		22	25.344
	universal P5 primer	0.0196714	USD/strip		22	0.432771
	EasySci TruSeq P7 primers	0.0101071	USD/strip		22	0.222357
gRNA lib purification	DNA Clean & Concentrator-5	0.5775	USD/strip		22	12.705
					Total cost of the experiment	826.472
					Cost for each single cell recovered	0.00510275
