## Supplementary file4 for "*PerturbSci-Kinetics*: Dissecting key regulators of transcriptome kinetics through scalable single-cell RNA profiling of pooled CRISPR screens": screen_gRNA_info_table.txt

gRNA_seq	names	gene_symbol
CCGCCATCTTCCTTCAGCCT	CPSF6_1	CPSF6
CGGCCGAGGCTGAAGGAAGA	CPSF6_2	CPSF6
GCGGCGGCGGCCGAGGCTGA	CPSF6_3	CPSF6
AGGGGAGCTGAGGCGCGGAG	UPF1_1	UPF1
CTTCGAGGGGAGCTGAGGCG	UPF1_2	UPF1
TCTAGGCTGCGAGCGGCTGG	UPF1_3	UPF1
AGTTGGTGCTGGGAAACCCG	UPF2_1	UPF2
CAGGCTCGAGGTGAGTCCCG	UPF2_2	UPF2
TAATGTTGACAACAGGCTCG	UPF2_3	UPF2
ACAGCGATGGCGGCCGAGCA	SMG5_1	SMG5
CAGCCGCCTCACAGCGATGG	SMG5_2	SMG5
TGGCGGCCGAGCAGGGCCGG	SMG5_3	SMG5
CGAGGAGCCTGAGAGACCCA	SMG7_1	SMG7
GGCTCCTCGGAGCGGCCCCG	SMG7_2	SMG7
GTCTCTCAGGCTCCTCGGAG	SMG7_3	SMG7
AGCACCAGATTCCTCGTCCT	CASC3_1	CASC3
GCGCGCTTCGCAAGACACCG	CASC3_2	CASC3
TTCGCAAGACACCGAGGACG	CASC3_3	CASC3
GCGGTGGCGATTGGTGTTGG	CSTF3_1	CSTF3
GGGGTAACTTTACTGATTTG	CSTF3_2	CSTF3
GTTGGCGGTCTGGCTCAGCT	CSTF3_3	CSTF3
CAGCCACCGGTAAATAAAAA	CPSF3_1	CPSF3
CTTCCAATTTAGGAAGACCC	CPSF3_2	CPSF3
TAAATTGGAAGCACAGCCAC	CPSF3_3	CPSF3
CGCCTGGCCTCTCGGTTCCG	NCBP1_1	NCBP1
CGGAGGGCAGCATGTCGCGG	NCBP1_2	NCBP1
CGGTGCGCCGCGGAACCGAG	NCBP1_3	NCBP1
AGAATCGCGTTTGGCTGTGC	RNMT_1	RNMT
GTGCTGGTGAGTGTGACGGC	RNMT_2	RNMT
TCCGCAAACAGAATCGCGTT	RNMT_3	RNMT
AGAGAATAAAGATAACAGTG	DDX39B_1	DDX39B
CGAGAGCAAAGAGCTCCTGG	DDX39B_2	DDX39B
CGCACGGATCTGTATAACCG	DDX39B_3	DDX39B
GGATTCGAGGGATGGCACGA	DDX19B_1	DDX19B
GGGATGGCACGAGGGATCGT	DDX19B_2	DDX19B
TGGATTCGAGGGATGGCACG	DDX19B_3	DDX19B
ATGCCTCAGCCATAGTAAGT	PAPOLG_1	PAPOLG
CTATTTATGACAATACAGCG	PAPOLG_2	PAPOLG
TAGTGAAAACACCACAAAAC	PAPOLG_3	PAPOLG
AGGAGGAGAAGCGCTTAAAG	PAPOLA_1	PAPOLA
CGGGCGCCATGTTAGGACGA	PAPOLA_2	PAPOLA
GGCGCCATGTTAGGACGAAG	PAPOLA_3	PAPOLA
AAAGAAGCTTCTGTGGCGGC	PCF11_1	PCF11
CAAAATGGCGGCGGCAGTGG	PCF11_2	PCF11
GGAGAAAGAAGCTTCTGTGG	PCF11_3	PCF11
AGTTTGGTTTAAATTCTGCA	CLP1_1	CLP1
GCCCAACAGGTAAACTCAGA	CLP1_2	CLP1
TGGTTTAAATTCTGCACGGG	CLP1_3	CLP1
ACGACATCATTAAACTGAAC	ALYREF_1	ALYREF
CGACAAAATGGACATGTCTC	ALYREF_2	ALYREF
GCCCGATTCCGCGCCCGCCA	ALYREF_3	ALYREF
AAGGGACGGAGCCAAGATGG	PPP2R1A_1	PPP2R1A
GCAGTCTGACAGGAAAGGGA	PPP2R1A_2	PPP2R1A
GGACGGAGCCAAGATGGCGG	PPP2R1A_3	PPP2R1A
CGGCCGACGGCCGAGTACTG	PPP2CA_1	PPP2CA
GCCTCCTCCTCCGCTCGCTG	PPP2CA_2	PPP2CA
TCACCGCAGTACTCGGCCGT	PPP2CA_3	PPP2CA
CGCTGCGTCTAACAGGCTCG	PELO_1	PELO
GCTGCCAGCGGGAACTGTGT	PELO_2	PELO
TGCCAGCGGGAACTGTGTAG	PELO_3	PELO
AAGTAGGGAGCGGGGTGGCA	PPP1CC_1	PPP1CC
GGCAGGGGGGGGACCCGCCG	PPP1CC_2	PPP1CC
GGGAGCGGGGTGGCAGGGGG	PPP1CC_3	PPP1CC
ACGTGGACAGCCTCATCACC	PPP1CB_1	PPP1CB
CCTCCAGCAGCCGGGTGATG	PPP1CB_2	PPP1CB
GGCGGACGGGGAGCTGAACG	PPP1CB_3	PPP1CB
ACTGTGGGGCTTCTGCCGGC	CPSF2_1	CPSF2
CAGCGCCAGGGACTACCGGC	CPSF2_2	CPSF2
GACGTAGAAAAGCCGATGCT	CPSF2_3	CPSF2
AGTCGGCTCCAACTGCCAGG	CPSF1_1	CPSF1
GGCTCCAACTGCCAGGTGGG	CPSF1_2	CPSF1
GTCGGCTCCAACTGCCAGGT	CPSF1_3	CPSF1
CAGGGTAGACTTTCCCCGTG	NUDT21_1	NUDT21
GGCGGGCAGTAGCCGCTGAG	NUDT21_2	NUDT21
GTTATCTGCAATCCCCTCAG	NUDT21_3	NUDT21
AGGCACCGAACCCTGCTCTC	TIAL1_1	TIAL1
AGTGTCCGGAGCGGGCTGGG	TIAL1_2	TIAL1
TTGGAGCGCAGTGTCCGGAG	TIAL1_3	TIAL1
AAGCCTCTTAGCGAGAGACT	EXOSC2_1	EXOSC2
CTAGATGTTTCTTAGTGTCG	EXOSC2_2	EXOSC2
GATGGAGATGAGGCTTCCAG	EXOSC2_3	EXOSC2
AGAGAGCGGACCTGGCGGCC	EXOSC4_1	EXOSC4
CAGAGAGCGGACCTGGCGGC	EXOSC4_2	EXOSC4
TCAGAGAAGTAGGCAGAGAG	EXOSC4_3	EXOSC4
ACGTGGGCTCGGCGCGATGG	EXOSC5_1	EXOSC5
CGCACGTGGGCTCGGCGCGA	EXOSC5_2	EXOSC5
TGGGCTCGGCGCGATGGAGG	EXOSC5_3	EXOSC5
CTTCAGGGCCGCGGATGCGG	EXOSC6_1	EXOSC6
GCCAAGAACCGCCATGCCTG	EXOSC6_2	EXOSC6
GCGGTGATCCCCAGGCATGG	EXOSC6_3	EXOSC6
CCATAGCGGCACACGGCTGG	XRN2_1	XRN2
GAACGCCGGGACTCCCATAG	XRN2_2	XRN2
GGGACTCCCATAGCGGCACA	XRN2_3	XRN2
GCTGGGGTTAGGATTCTGCG	DIS3_1	DIS3
GGTTAGGATTCTGCGCGGCG	DIS3_2	DIS3
TTTGCTGGAAGAGCGCTGCT	DIS3_3	DIS3
AAGCGGAGTTAACCGAAGAG	CNOT1_1	CNOT1
ACAAGCGGAGTTAACCGAAG	CNOT1_2	CNOT1
AGCGGAGTTAACCGAAGAGG	CNOT1_3	CNOT1
ACGTCGCCATCTTGGATCCG	CNOT2_1	CNOT2
CGTCGCCATCTTGGATCCGC	CNOT2_2	CNOT2
GCGGGACAAGAAAATTCATG	CNOT2_3	CNOT2
CGGGGTTGTTCTGACGACGG	CNOT3_1	CNOT3
GTGTTGTGCCCTGAGGCGGG	CNOT3_2	CNOT3
TGTCGCGATACGCTCCTCAG	CNOT3_3	CNOT3
AGGCGCCTGCGAGAGTCTGT	MNAT1_1	MNAT1
CCTGCTTGGTCGCGTCTGAG	MNAT1_2	MNAT1
TCCCTCCTACAGACTCTCGC	MNAT1_3	MNAT1
ACGGTGAGGACCCTGCAGGG	GTF2H3_1	GTF2H3
AGCCATGGTTTCAGACGGTG	GTF2H3_2	GTF2H3
AGGGCGGGACTTCGACTCCG	GTF2H3_3	GTF2H3
ACAGGGAACAAGGTTTACCA	GTF2E1_1	GTF2E1
GAGTGTTCCAGGATTCGCCT	GTF2E1_2	GTF2E1
GGAACTCCGAACAAGGAACA	GTF2E1_3	GTF2E1
CCAAGGAGGGAAACCACCAC	GTF2A1_1	GTF2A1
CTCCCCACCCCGCGCCAAGG	GTF2A1_2	GTF2A1
GCGCAGGGAGCGGTGACCGG	GTF2A1_3	GTF2A1
ACCTCCTGCCGGGCTCGTGG	GTF2A2_1	GTF2A2
GCCGCCACGAGCCCGGCAGG	GTF2A2_2	GTF2A2
GCGGCGGCTGGAGAGGTGGT	GTF2A2_3	GTF2A2
AGAAAATGGGCCGCCTCCAG	TAF1_1	TAF1
AGCGACGAAGATTCCGCTGG	TAF1_2	TAF1
GACAGCGACGAAGATTCCGC	TAF1_3	TAF1
AGAGATGCTCCTCTCCGCAA	TAF2_1	TAF2
AGCTTCGAGCCCTTGCGGAG	TAF2_2	TAF2
ATGGTAGCTTCGAGCCCTTG	TAF2_3	TAF2
CCTTACCGTTCCGGAGCCAC	TAF8_1	TAF8
GGAGCCACCGGCCCCAGCTG	TAF8_2	TAF8
TGGGGCCGGTGGCTCCGGAA	TAF8_3	TAF8
GCGGTCAAGCTAGAGCCTGA	TAF5_1	TAF5
GCTGGCGGAGGAGCAGACGG	TAF5_2	TAF5
GGCGGTCAAGCTAGAGCCTG	TAF5_3	TAF5
ACGCTGCTGCCTGTGAGTCT	TAF12_1	TAF12
CTCTTGTTCCTCAACTGCCA	TAF12_2	TAF12
GAGGAACAAGAGCGGGAGGA	TAF12_3	TAF12
CGGCGCCATGAAGTGAGAAG	ERCC2_1	ERCC2
GCCGGCGCCATGAAGTGAGA	ERCC2_2	ERCC2
TGAAGTGAGAAGGGGGCTGG	ERCC2_3	ERCC2
GAAGATGACCCCGCTCCCAC	ERCC3_1	ERCC3
GCGGCGGGCCTGTGGGAGCG	ERCC3_2	ERCC3
TCTGCTGCTGTAGCTGCCAT	ERCC3_3	ERCC3
ACCCAAACGCATCAGCGTCC	CCNH_1	CCNH
GAGATCTTCGGTGGGGGTAC	CCNH_2	CCNH
GCCAGGACGCTGATGCGTTT	CCNH_3	CCNH
AGACCCCCTAGTAACAGAGG	GTF2H1_1	GTF2H1
CCACCGCCTCTGTTACTAGG	GTF2H1_2	GTF2H1
GCCACCGCCTCTGTTACTAG	GTF2H1_3	GTF2H1
CCCGAGACTCGGGGTGCGCG	GTF2H4_1	GTF2H4
GAGACTCGGGGTGCGCGAGG	GTF2H4_2	GTF2H4
TCACAGGCAAGAGCCCAGAA	GTF2H4_3	GTF2H4
AGAAGAAGGCGGCTCCCGGA	POLR2A_1	POLR2A
AGAAGGCGGCTCCCGGAAGG	POLR2A_2	POLR2A
GGGACGGTTGGAGAAGAAGG	POLR2A_3	POLR2A
GCGTCGTACATATTGCCAAA	POLR2B_1	POLR2B
GTTTGGCAATATGTACGACG	POLR2B_2	POLR2B
TGGCGCTGCTGGCTTCTGGG	POLR2B_3	POLR2B
CGCTGCGCCCCGGTCCCGCG	POLR2F_1	POLR2F
GCTGTTTGCGGGTCTCCGCG	POLR2F_2	POLR2F
GGGGCGCAGCGGGGTCGCTG	POLR2F_3	POLR2F
CCACACCTCCGACAGTCCCT	POLR2G_1	POLR2G
GGATTCCCAGGGACTGTCGG	POLR2G_2	POLR2G
GTAGAACATCTTCCCAGACC	POLR2G_3	POLR2G
ATTCGCTTACCTACACAGCA	POLR2K_1	POLR2K
CCGCGTTTCCAAATACAACC	POLR2K_2	POLR2K
CCGGGTTGTATTTGGAAACG	POLR2K_3	POLR2K
AGGACGCTGTGAATTCGGTG	MED21_1	MED21
GCTTCAGGACGCTGTGAATT	MED21_2	MED21
GGATCGGCTCACGCAGCTTC	MED21_3	MED21
CTCCATCGTACCCTCCGCCC	MED19_1	MED19
GAATTTCACGGCACTGTTTG	MED19_2	MED19
GGGTACGATGGAGAATTTCA	MED19_3	MED19
AAGAATAGTCAGGTGGTGAG	POLR1A_1	POLR1A
AGGTTGAATTAAGAATAGTC	POLR1A_2	POLR1A
TTGAATTAAGAATAGTCAGG	POLR1A_3	POLR1A
ACATGGATCCTGGCAGCCGG	POLR1B_1	POLR1B
ACCGGCTGCCAGGATCCATG	POLR1B_2	POLR1B
CCGGTGTGCAGGTGGCCACA	POLR1B_3	POLR1B
CGATCCGCCAGCACCACCTG	POLR1D_1	POLR1D
GCGGTTTCTGGATCCTCAGG	POLR1D_2	POLR1D
GGGCTCTGTCCCATAGCGCG	POLR1D_3	POLR1D
ACGCCTCCTTGGCACTCGGG	POLR3A_1	POLR3A
GATGCCCCCAGCACCTCCTG	POLR3A_2	POLR3A
GCAGCCCCAGGAGGTGCTGG	POLR3A_3	POLR3A
GCAACACACTCAGATCCGCC	LIG1_1	LIG1
GCAGTCCCAAGTTCGCGCCA	LIG1_2	LIG1
GCGCGAACTTGGGACTGCAG	LIG1_3	LIG1
CCTCCACCAAAGTCGCGTGG	MCM3_1	MCM3
CCTCCACGCGACTTTGGTGG	MCM3_2	MCM3
CTACCTCCACCAAAGTCGCG	MCM3_3	MCM3
GTCTGGAAAAAAGCGACTTG	MCM6_1	MCM6
TCCATATTTGCTTAGTGCCG	MCM6_2	MCM6
TGGAAAAAAGCGACTTGTGG	MCM6_3	MCM6
GGATCGTGGTACTGCTATGG	MCM2_1	MCM2
TGTAGTGGCGGAGAGGATCG	MCM2_2	MCM2
TTGTTGCTGTAGTGGCGGAG	MCM2_3	MCM2
TCAGGAGCCTCAGAGCGAGC	PCNA_1	PCNA
TTCAGGAGCCTCAGAGCGAG	PCNA_2	PCNA
TTGTCTTTCTAGGTCTCAGC	PCNA_3	PCNA
AATCGGGAGATTCGGGACCA	POLA1_1	POLA1
CGGCGACGACTGTGAGATAG	POLA1_2	POLA1
GGGACCATGGCACCTGTGCA	POLA1_3	POLA1
AGAAGCTCAGCGGTAGCTTT	POLA2_1	POLA2
ATCTCGAGAGGACGCTCTCC	POLA2_2	POLA2
GGAAGCAGGACGTTCTCACC	POLA2_3	POLA2
GCAGCTCGGGCAGCTCGGTG	PRIM1_1	PRIM1
GTAATAAAGTTTAAGCAGCT	PRIM1_2	PRIM1
TTTAAGCAGCTCGGGCAGCT	PRIM1_3	PRIM1
ACCTGCAAGAATTCAAACTC	PRIM2_1	PRIM2
ACTCGGGAAAACACAAACGG	PRIM2_2	PRIM2
CAAACTCGGGAAAACACAAA	PRIM2_3	PRIM2
GAGGGGAAAAAGGGAGTTCG	POLD1_1	POLD1
GCGGGAAACGCTGTTTGAAG	POLD1_2	POLD1
TTTGAAGCGGGTGAGTAGAG	POLD1_3	POLD1
CCTGGACCCCACTCACCGCG	POLD2_1	POLD2
CGCGCGGTGAGTGGGGTCCA	POLD2_2	POLD2
GCGGGATGCGGCGCGCCGCG	POLD2_3	POLD2
AAAGCTGGTCCGCCATGGTG	POLD3_1	POLD3
AAATATAGACGAGTTCGTCA	POLD3_2	POLD3
CCAGCGCTGCCGCACCATGG	POLD3_3	POLD3
CCAACGGCTCCATGTCTCTG	POLE_1	POLE
GGCTCCATGTCTCTGAGGAG	POLE_2	POLE
TGTCTCTGAGGAGCGGCGGG	POLE_3	POLE
GGAATCTGTTATCGAGGCTC	RFC1_1	RFC1
GGTTGAGGAATCTGTTATCG	RFC1_2	RFC1
TCGATAACAGATTCCTCAAC	RFC1_3	RFC1
AATCTGAGAATAACGGGCCC	RFC4_1	RFC4
GTTATTCTCAGATTAGGTGA	RFC4_2	RFC4
TCAGTGATCGTAAGTCTCCT	RFC4_3	RFC4
AGGGTCTCAGGGTCAGGTCG	RFC5_1	RFC5
CGCGCGAACTGTAAGTGCCA	RFC5_2	RFC5
CTGTAAGTGCCAGGGTCTCA	RFC5_3	RFC5
ACTGCACGTAGCCCGGCGCT	PDIA6_1	PDIA6
GCCCGCACCTACCGAGCACC	PDIA6_2	PDIA6
GGCATGGCTCTCCTGGTGCT	PDIA6_3	PDIA6
AGATGGCGTACCAGAGCTTG	DERL2_1	DERL2
GGAGTACCTGCAGATCCCAC	DERL2_2	DERL2
TGTAGGCGCGGCTGACCGGT	DERL2_3	DERL2
AACCGACACCTAAAATGCCA	SEC61G_1	SEC61G
GTGAGTTTCTTCCCACCGGT	SEC61G_2	SEC61G
GTTCGCCCGTACCGACCGGT	SEC61G_3	SEC61G
AAAGCCGAGCTCTGGGCAGG	SEC62_1	SEC62
AGGTAGCAAAGCCGAGCTCT	SEC62_2	SEC62
GAAGCCCCCTGCCCAGAGCT	SEC62_3	SEC62
AACACTCACCATGATTGCGG	SEC13_1	SEC13
ACCAACACTCACCATGATTG	SEC13_2	SEC13
GCCGCAATCATGGTGAGTGT	SEC13_3	SEC13
CAGCAGTGGCTGCGACGGCG	TCP1_1	TCP1
CCGACCGGCGACCACAGCAG	TCP1_2	TCP1
GTGGTCGCCGGTCGGCCGAG	TCP1_3	TCP1
AGAGCCGGGTACCCAGAGCT	CCT3_1	CCT3
AGCCGGGTACCCAGAGCTGG	CCT3_2	CCT3
GAGCCGGGTACCCAGAGCTG	CCT3_3	CCT3
AAGGTTCGTGAAGGCAGTGA	CCT4_1	CCT4
GAAGGTTCGTGAAGGCAGTG	CCT4_2	CCT4
GCTTTCTGGAAGGTTCGTGA	CCT4_3	CCT4
CATGGCGCTTCACGTTCCCA	CCT8_1	CCT8
CTTGGGAACGTGAAGCGCCA	CCT8_2	CCT8
GTGAACTGCTTCCTGCAGGC	CCT8_3	CCT8
GGACAGCCACTTAACTCTGG	DHX15_1	DHX15
GTGTGGGCTGTAGTAGCGGG	DHX15_2	DHX15
TGTGGGCTGTAGTAGCGGGA	DHX15_3	DHX15
ACTTCCTATCGAGAATTGTG	LSM2_1	LSM2
AGCTGGGTAGAGTAGAGGGG	LSM2_2	LSM2
GGTACCGTGACGTCAAAAGG	LSM2_3	LSM2
CAGTTGCCCTGCCCTCACCA	LSM4_1	LSM4
CCCCGCCGGCACCATGGTGA	LSM4_2	LSM4
CCGGCACCATGGTGAGGGCA	LSM4_3	LSM4
GGTGCGGCTCACCTCGCCGG	LSM6_1	LSM6
GGTTCTGGTTCCCGCCGGCG	LSM6_2	LSM6
GTGAGGGTTCTGGTTCCCGC	LSM6_3	LSM6
GCCATCTTGAGAGCGTCCGG	RBM22_1	RBM22
TAGCTTCCGAATTGGGAGAG	RBM22_2	RBM22
TCGGAAGCTACAGCTACCTC	RBM22_3	RBM22
CCCTCTGCGACAGTTTCCCG	RBM8A_1	RBM8A
CGCTCAGACACTAGGTACCT	RBM8A_2	RBM8A
GCTCAGACACTAGGTACCTC	RBM8A_3	RBM8A
CATCAGCTCGCCGCGCAGCG	RBM25_1	RBM25
GCTTGGGCACTCAGTCTCCC	RBM25_2	RBM25
TATTTGCGGCCTGTGCGAGT	RBM25_3	RBM25
CACGAGCCGCTCCCCCAACC	HNRNPK_1	HNRNPK
GACGGCAGTCTCGCGCGGTG	HNRNPK_2	HNRNPK
GGAGGGACGGCAGTCTCGCG	HNRNPK_3	HNRNPK
AGAAAAAGCACCTAGAGGAA	PRPF38A_1	PRPF38A
CCTAGAGGAATGGAGAAAGG	PRPF38A_2	PRPF38A
GCACCTAGAGGAATGGAGAA	PRPF38A_3	PRPF38A
CCGCGAGAACTCCACGCAGA	PRPF38B_1	PRPF38B
CCTTCTGCGTGGAGTTCTCG	PRPF38B_2	PRPF38B
CTGCCGGCTCGCCTTCTGCG	PRPF38B_3	PRPF38B
AGAGGAGAGGTGAGTGTGAT	PRPF31_1	PRPF31
GGTGAGTGTGATGGGGACCA	PRPF31_2	PRPF31
TGAGTGTGATGGGGACCACG	PRPF31_3	PRPF31
CGGGTTTCGCTGGGGCCTCG	PRPF4_1	PRPF4
GGAGTGTTCGGGTTTCGCTG	PRPF4_2	PRPF4
TGCTGGGCTCTGGAGCCGCG	PRPF4_3	PRPF4
AAGCCGCGACTAAGGGAAGA	SF3A3_1	SF3A3
AATTGAGAAGCCGCGACTAA	SF3A3_2	SF3A3
GAATTGAGAAGCCGCGACTA	SF3A3_3	SF3A3
AGGATGGCAGCGGATACAGC	RPL7A_1	RPL7A
GGAACCTGGCTATAGTGCCA	RPL7A_2	RPL7A
GTGAGTGAGCTGTAGTTCCG	RPL7A_3	RPL7A
AAAGGTGTGAGAACCAGCAA	RPL10_1	RPL10
CGAAAAAGAGAGAGTCGGAA	RPL10_2	RPL10
GTCTCTTGCGGTGCCGTTGC	RPL10_3	RPL10
ACCGAGGTTTAGGCAGCGCG	RPL30_1	RPL30
CGACCGAGGTTTAGGCAGCG	RPL30_2	RPL30
GAGTGGGCTCCTACCGACCG	RPL30_3	RPL30
GACGCCGGTCTCTGTTCCGC	RPL5_1	RPL5
GGCATCCACTCACCATCCTG	RPL5_2	RPL5
TGCAGGTCTCTGTCGAGCAG	RPL5_3	RPL5
CGACACGCGTCAGCGCCTGA	RPL19_1	RPL19
CGGCCGCAGCCATGAGGTGA	RPL19_2	RPL19
TCGCCCTCACCTCATGGCTG	RPL19_3	RPL19
ATACGCGGCAGATGACTGCA	RPS24_1	RPS24
CTGAAGATAGATCGCCATCA	RPS24_2	RPS24
TACGCGGCAGATGACTGCAC	RPS24_3	RPS24
ACCGGACCCTGCAGCCGCAG	RPS10_1	RPS10
ATAGCCCGGATGGGAGCCGA	RPS10_2	RPS10
GCCACAGAAACTCACCTCTG	RPS10_3	RPS10
GATTCCCGCCGCCCACGCAG	RPS2_1	RPS2
GCGTGGGCGGCGGGAATCCG	RPS2_2	RPS2
TAGACCCGACCCGATGTCCG	RPS2_3	RPS2
AGTTGAGCGAGGCGGCAGGG	RPS12_1	RPS12
GGCTTGGGGTAAGTTGAGCG	RPS12_2	RPS12
TTGGGGTAAGTTGAGCGAGG	RPS12_3	RPS12
AGATTGCAGGATGGCGCCGA	RPS15A_1	RPS15A
AGGATGGCGCCGATGGCAGA	RPS15A_2	RPS15A
CAATTTCATCCGTCTGCCAT	RPS15A_3	RPS15A
ACGGACTAGATAGAGTACAT	RPS9_1	RPS9
CGTTAGGAAACAGAGCAGGG	RPS9_2	RPS9
GCAAAACTTATGTGACCCCG	RPS9_3	RPS9
AACTCACCATCTCGCTTCTG	RPL37_1	RPL37
CAGCAAACAGAGAGGCACAA	RPL37_2	RPL37
GAGATGGTGAGTTGTGACTG	RPL37_3	RPL37
CATCATGGCGGTGAGTAGCT	RPL11_1	RPL11
CGGCCTGCCATGGATGGCGA	RPL11_2	RPL11
GGATAAAGGAAAGCAAATCC	RPL11_3	RPL11
AGCTAGGTCCGGATTGCACG	NOP2_1	NOP2
AGGTCCGGATTGCACGTGGA	NOP2_2	NOP2
TAGGTCCGGATTGCACGTGG	NOP2_3	NOP2
ATGGCGAGCCCTGGTTTGTG	FBL_1	FBL
TCGTGGAGTTGTGAACGCCG	FBL_2	FBL
TTGTGCGGCTCCGGAGTCCG	FBL_3	FBL
AGCCTCGTGAACGAAGCGGT	EMG1_1	EMG1
GCCTCGTGAACGAAGCGGTG	EMG1_2	EMG1
TTCAAGCCTCGTGAACGAAG	EMG1_3	EMG1
CAGCCCTCGCGTGTACCTGA	DDX56_1	DDX56
CCTGAAGGAGCCGGGGATCG	DDX56_2	DDX56
GCGTGTACCTGAAGGAGCCG	DDX56_3	DDX56
ATACCCAAATTCCCAGTTCC	HEATR1_1	HEATR1
GAATTTGGGTATATCTTGGA	HEATR1_2	HEATR1
TGTGCCGCTTACCTGGAACT	HEATR1_3	HEATR1
CAACCTCGTGCTTTCTGCAG	WDR12_1	WDR12
CTTTCTGCAGAGGAGACCGG	WDR12_2	WDR12
TTTCTGCAGAGGAGACCGGA	WDR12_3	WDR12
AAAAACACTACCAGGCCGCT	ZC3H13_1	ZC3H13
AAGGCAACAAAAACACTACC	ZC3H13_2	ZC3H13
AGAGATTGTAGATTAAGAAA	ZC3H13_3	ZC3H13
AGCGTATCATCTGCGTTTCT	METTL16_1	METTL16
GCGGCTGCTTTAAGATTCTA	METTL16_2	METTL16
TTTCTAGGAGCTTCGCTATG	METTL16_3	METTL16
ATCCTGGAGCGAGTGCTGGG	METTL3_1	METTL3
GGATATAGCCAATTCTCACG	METTL3_2	METTL3
TATATCCTGGAGCGAGTGCT	METTL3_3	METTL3
CAACCTTTCTTCCGAGTCTG	METTL14_1	METTL14
GTTCCACAGACTCGGAAGAA	METTL14_2	METTL14
TCTGTGGAACAAAATTCACC	METTL14_3	METTL14
GCGGGCTCTCGGGGAAGAGA	IGF2BP2_1	IGF2BP2
GTCTCTTCCCCGAGAGCCCG	IGF2BP2_2	IGF2BP2
TGATGAACAAGCTTTACATC	IGF2BP2_3	IGF2BP2
AGAGGTCGCGGGAGAGTTCG	IGF2BP1_1	IGF2BP1
GGCGGCCTGAGGGCGCGCAG	IGF2BP1_2	IGF2BP1
TGAGGGCGCGCAGAGGTCGC	IGF2BP1_3	IGF2BP1
AGGTTATAAGCTGCACTGCA	SLC28A1_1	SLC28A1
TGTTTCTGTCAGCATCCAGA	SLC28A1_2	SLC28A1
TTGTTTCTGTCAGCATCCAG	SLC28A1_3	SLC28A1
CACCTGCTGTTACAGGGACC	SLC28A3_1	SLC28A3
CAGGTCCCTGTAACAGCAGG	SLC28A3_2	SLC28A3
GAAAGCCACCTGCTGTTACA	SLC28A3_3	SLC28A3
AGTCCCCAGTCCCCGGCCCC	SLC29A1_1	SLC29A1
GCGCGGGAGCAGTGCTTCTG	SLC29A1_2	SLC29A1
TCTGCGGCAGGTGCTGCCCG	SLC29A1_3	SLC29A1
CCCCAGATTCCGGTGCAGGG	SLC29A2_1	SLC29A2
CCGCCCTGCACCGGAATCTG	SLC29A2_2	SLC29A2
CGGAGGGCCGCAGACCGGTG	SLC29A2_3	SLC29A2
CGGCGACAGTAAGTGCGGGC	SLC29A3_1	SLC29A3
GCAGCGGCGACAGTAAGTGC	SLC29A3_2	SLC29A3
GTAGCCGGAAGAGCCCGAGC	SLC29A3_3	SLC29A3
CCGCGCTCGTGGACCGGGGC	SLC29A4_1	SLC29A4
CGCGCTCGTGGACCGGGGCC	SLC29A4_2	SLC29A4
GCTCGTGGACCGGGGCCGGG	SLC29A4_3	SLC29A4
CAGGGTTAGATGTTCTGAGG	UPRT_1	UPRT
GGAAACCAACAGCGGCCTAG	UPRT_2	UPRT
TAGGGGTGAAAGGACAGCCA	UPRT_3	UPRT
CCCCGTCACCGGGCTCCGAG	UCK2_1	UCK2
CCGCTCGGAGCCCGGTGACG	UCK2_2	UCK2
GGAAACCCAGCCCCGTCACC	UCK2_3	UCK2
AGGCGGCGGGAGAAAGGGGC	CMPK1_1	CMPK1
CCCGGGCAGCCACGGCGGCG	CMPK1_2	CMPK1
GGACGCCCGGGCAGCCACGG	CMPK1_3	CMPK1
CTTCGCTAACCTCTTCCCCG	NME3_1	NME3
TTCCCCGCGGGTGAGCCGCG	NME3_2	NME3
TTCGCTAACCTCTTCCCCGC	NME3_3	NME3
CAAAGCCAGGCTACTACCGC	DROSHA_1	DROSHA
TGCCACTGTCTTGGTACCTG	DROSHA_2	DROSHA
TTGCTCTGACGGCGATCTCG	DROSHA_3	DROSHA
CCCACCCCCGCCGCCCGCCG	XPO5_1	XPO5
CCGTTGGTACCGGGCCGCGG	XPO5_2	XPO5
TGGTACCGGGCCGCGGCGGG	XPO5_3	XPO5
AATGGAGTAACCTGACAGCG	DICER1_1	DICER1
GTAACCTGACAGCGGGGACG	DICER1_2	DICER1
TGAATGGAGTAACCTGACAG	DICER1_3	DICER1
CCTCGCGGCTCGCGGCGTCG	AGO2_1	AGO2
GGCGGCTCCCTCGCGGCTCG	AGO2_2	AGO2
TGCGGCCGGCGGCTCCCTCG	AGO2_3	AGO2
GCAGGACGCGGAGAACGTGG	EIF3B_1	EIF3B
GGCCGCGGAGCCCTGCGAGT	EIF3B_2	EIF3B
TGCCTACTCGCAGGGCTCCG	EIF3B_3	EIF3B
ACTGAGGGCGATGGCTGCTG	EIF2B4_1	EIF2B4
CTCACCCTCGCGAACAGCCA	EIF2B4_2	EIF2B4
GTGGCCGTGGCTGTTCGCGA	EIF2B4_3	EIF2B4
AGTCGGGCTAACAAGCGCAG	EIF2B5_1	EIF2B5
AGTGGCGCCGCCTGGTGTGG	EIF2B5_2	EIF2B5
CGACTAACCACCACACCAGG	EIF2B5_3	EIF2B5
CAGACTTGCTTCCCCCTCAC	EIF2S1_1	EIF2S1
GTCTCTGTGATTGAAGAAGT	EIF2S1_2	EIF2S1
TGATTGAAGAAGTCGGCTCT	EIF2S1_3	EIF2S1
AGATCCTGACGCGAAAGATG	EIF2S3_1	EIF2S3
GAGAAGCTGGAGTGACTCTA	EIF2S3_2	EIF2S3
GCAGCCGCATCTTTCGCGTC	EIF2S3_3	EIF2S3
AAGAGCTCTCGGCTGTGCAG	DHX29_1	DHX29
CGGGGAATGTGAAGAGCTCT	DHX29_2	DHX29
CTTCACATTCCCCGGCTCCG	DHX29_3	DHX29
CAGCGGCTGCTCCTCCCCGG	ETF1_1	ETF1
CCTCCCCGGCGGCGGCTCCG	ETF1_2	ETF1
GCGGCTCTGACGTAGGACAC	ETF1_3	ETF1
AAAGATCCCCGGCGTCGCCG	GSPT1_1	GSPT1
CGGGACTGGAGCTGCTGCCG	GSPT1_2	GSPT1
GAGCTAGCGACAAAGATCCC	GSPT1_3	GSPT1
CAAACTTACCCCAGCCGCCA	EEF1G_1	EEF1G
CGGAATCACCATGGCGGCTG	EEF1G_2	EEF1G
GGCAAAGGATGGCGGTGGAT	EEF1G_3	EEF1G
GACCAAGGAGGAGGAATCGG	EEF1D_1	EEF1D
TCACACGCCAGCCAAGGACG	EEF1D_2	EEF1D
TGGCTGGCGTGTGAGTACCG	EEF1D_3	EEF1D
CAGTTTCAGGAACCCCATGA	SMC1A_1	SMC1A
GCGGCCTGTCCTACTGCCGC	SMC1A_2	SMC1A
TCCTACTGCCGCCGGCGCCG	SMC1A_3	SMC1A
AGGCGCCTCACCTGACCCTG	SMC3_1	SMC3
CACCTGACCCTGCGGCCGTG	SMC3_2	SMC3
CACGGCCGCAGGGTCAGGTG	SMC3_3	SMC3
GATGCGGGCCCAAGCTGCAT	RAD21_1	RAD21
TACCGAACAAGCGATGATGC	RAD21_2	RAD21
TTACCGAACAAGCGATGATG	RAD21_3	RAD21
CGGTGGCCGGTGCGGACGCG	CTCF_1	CTCF
GCGCGGAGCTGCTTCTTTGG	CTCF_2	CTCF
TGCTTCTTTGGCGGCAGCGG	CTCF_3	CTCF
AGCCTAGCACACAAACAAGA	EP300_1	EP300
CTAGCACACAAACAAGATGG	EP300_2	EP300
TGTTTGTGTGCTAGGCTGGG	EP300_3	EP300
GGAGCACTGAGGGGATTCGT	KDM6A_1	KDM6A
GGGAACGGCCGGAGCGCGCG	KDM6A_2	KDM6A
GTTGGAGACACAAACTTCCC	KDM6A_3	KDM6A
ACATGGCGCACAGCTGTCGG	KMT2A_1	KMT2A
CGAACATGGCGCACAGCTGT	KMT2A_2	KMT2A
CGCCCGACCCGGGACCACCG	KMT2A_3	KMT2A
ATCGCGCTCGAAGCCCCGGT	CREBBP_1	CREBBP
GTAGATCGCGCTCGAAGCCC	CREBBP_2	CREBBP
TCTTGTCGCGGACCCGACCG	CREBBP_3	CREBBP
AAAGCAGTAGGATCGGCCAG	KDM4A_1	KDM4A
CAGGAGCTGAGCCTAAGCCC	KDM4A_2	KDM4A
TCGCCTGCTGGAAAAGCAGT	KDM4A_3	KDM4A
AGCTCCCCCAAGAGCCGGAA	PRDM2_1	PRDM2
CCGGAAAGGTAGGAGCCCCC	PRDM2_2	PRDM2
CCTACCTTTCCGGCTCTTGG	PRDM2_3	PRDM2
AGTAGTAACAGACTTTCCTC	HDAC1_1	HDAC1
CGCAGACGCAGGGCACCCGG	HDAC1_2	HDAC1
GGGACGGGAGGCGAGCAAGA	HDAC1_3	HDAC1
CGGGAAGGCTCGGTACCACC	HDAC2_1	HDAC2
CTTTCGGCACCTCTGCCGGG	HDAC2_2	HDAC2
GGCTCGGTACCACCCGGCAG	HDAC2_3	HDAC2
ATGGCCGGGACGGCCAGTGT	DNMT1_1	DNMT1
GATGGCCGGGACGGCCAGTG	DNMT1_2	DNMT1
GGGCAGCGAGATGGCCGGGA	DNMT1_3	DNMT1
CGAGCCGGGACGCGGCGCCG	DNMT3A_1	DNMT3A
GCAGAGGACGAGCCGGGACG	DNMT3A_2	DNMT3A
GGCGGCGGCGGCGAGAGCAG	DNMT3A_3	DNMT3A
CGACGAGCGAGGTAGCGACG	SETD2_1	SETD2
GACGAGCGAGGTAGCGACGC	SETD2_2	SETD2
GAGGGAGGGAGCGACGAGCG	SETD2_3	SETD2
GCGGCTGCCGGCGGTGCCCG	BRD4_1	BRD4
GCGGCTGCGGCGGCTGCCGG	BRD4_2	BRD4
GCGGTGCCCGCGGGCGAGCG	BRD4_3	BRD4
CGATGCCCCTCTCGAGAAGA	BRD7_1	BRD7
GCGCGCCGTCTTCTCGAGAG	BRD7_2	BRD7
TCGCGCGCCGTCTTCTCGAG	BRD7_3	BRD7
GGCACCGGGAGGGGTAAGGG	PBRM1_1	PBRM1
GGCGGCACCGGGAGGGGTAA	PBRM1_2	PBRM1
GGCGGCGGGTGCCGAAGCGA	PBRM1_3	PBRM1
CCGGGCCGTGGGGAGCCAGG	PHF10_1	PHF10
CGCCGCTCCCCTCAGCCCCG	PHF10_2	PHF10
CGGGGCTGAGGGGAGCGGCG	PHF10_3	PHF10
GGCGTCATGGCGGCTGCCGG	CHD1_1	CHD1
TCCCTCCGCTTATCTGCCCC	CHD1_2	CHD1
TTGCTTTCTCGGCGTCATGG	CHD1_3	CHD1
CACAGCGGGGCCAGGCCCTG	ARID1A_1	ARID1A
CCCTTGCCTGGGAATGAGGG	ARID1A_2	ARID1A
GGTGGAGGCTCCGCTCCCCA	ARID1A_3	ARID1A
CATGGCCGCGCGGGCAGCAG	ARID1B_1	ARID1B
CCGCGCGGCCATGATCGCCG	ARID1B_2	ARID1B
CGCCGCCGCTGCTGCCCGCG	ARID1B_3	ARID1B
AGAGCCCGGAGCCCATTCCT	ARID2_1	ARID2
GGAGCCCATTCCTCGGCCGG	ARID2_2	ARID2
GGGCTCTGGTAGGAAGCGCT	ARID2_3	ARID2
CCGCCGCCGCCGCCAAACGA	SMARCA4_1	SMARCA4
CGCCGCCGCCGCCAAACGAG	SMARCA4_2	SMARCA4
GCCGCCGCCGCCGCCAAACG	SMARCA4_3	SMARCA4
GGCCTGGTCGTCGTCTGCGG	SMARCB1_1	SMARCB1
GGCGGCCTGGTCGTCGTCTG	SMARCB1_2	SMARCB1
TGAGGCGCCAGTACCCGGCC	SMARCB1_3	SMARCB1
CCTGAGCCTCCCGTGCCGGC	SMARCD1_1	SMARCD1
CGAGCGCCCGCCTGTTCCCC	SMARCD1_2	SMARCD1
TGTTCCCCCGGCCGGCCGGC	SMARCD1_3	SMARCD1
ACGCGCTGGAGATGATGGGG	STAG2_1	STAG2
CCATCATCTCCAGCGCGTGG	STAG2_2	STAG2
GCCCCATCATCTCCAGCGCG	STAG2_3	STAG2
AGATGGCGGCGGCGCTGAGG	INO80_1	INO80
CCAAGATGGCGGCGGCGCTG	INO80_2	INO80
CTCCTCTCAGTGAGTGAAAG	INO80_3	INO80
CCGAGGAGCCGAGGCCGCCG	YY1_1	YY1
CGCCCGCAGCCGAGGAGCCG	YY1_2	YY1
CTCGGCTCCTCGGCTGCGGG	YY1_3	YY1
AGCGTGGAAAACCAGCAGCT	RUVBL1_1	RUVBL1
CGCATGGTAACTCAGGCGCC	RUVBL1_2	RUVBL1
GCCGGGAGCTAAAACCAGCG	RUVBL1_3	RUVBL1
CTCGTCTGTAGTGCACGCCG	RELA_1	RELA
GTCCATGGCCGGGGTCCCGG	RELA_2	RELA
TCGTCTGTAGTGCACGCCGC	RELA_3	RELA
CAGCGGAGCGAGCGCCGCCG	REST_1	REST
GCAGCCGCCGCCAGGGTCTG	REST_2	REST
GCGAGCTCGCGGCGCAGCAG	REST_3	REST
ACTGCTCGTTCGCTGCGCCG	FOS_1	FOS
AGAAGCCAAGACTGAGCCGG	FOS_2	FOS
GTTCGCTGCGCCGCGGCCGC	FOS_3	FOS
GAGTGGAGGTGCGCGGAGTC	JUN_1	JUN
TGAGTGTGGCTGAAGCAGCG	JUN_2	JUN
TGTGGCTGAAGCAGCGAGGC	JUN_3	JUN
AAAAGTATCAGGAGTTGTCA	SOX2_1	SOX2
AAGAGAGTGTTTGCAAAAGG	SOX2_2	SOX2
GAAGAGAGTGTTTGCAAAAG	SOX2_3	SOX2
CGCGCGGGCAGCGTGAAGCG	KDM1A_1	KDM1A
GCGTGAAGCGAGGCGAGGCA	KDM1A_2	KDM1A
GGGCAGCGTGAAGCGAGGCG	KDM1A_3	KDM1A
ATGCCCGGCCTGTCCCCGCG	LDB1_1	LDB1
GTCACGGTGCCCGCCCCTCG	LDB1_2	LDB1
TGACTCGGCTGGGCCCCCAG	LDB1_3	LDB1
ACCCGGCTATGCTGGACAGA	NPAT_1	NPAT
CCCCAAAGCTTCCCTACCAA	NPAT_2	NPAT
GTCTCAACTCGTAAGCTGGG	NPAT_3	NPAT
CCGCCGTGTTGCCAGCATCG	NDUFV1_1	NDUFV1
CCGCGATGCTGGCAACACGG	NDUFV1_2	NDUFV1
CCGTGTTGCCAGCATCGCGG	NDUFV1_3	NDUFV1
AAGCGACCCGGCCTCCTAGG	NDUFS1_1	NDUFS1
GACCACGACGACCCCCTAGG	NDUFS1_2	NDUFS1
GTTTAGCAGAACAGCCTCCG	NDUFS1_3	NDUFS1
AGGGCTTTGTGCGGCTTCCG	NDUFS2_1	NDUFS2
GCGGCGCTGAGGGCTTTGTG	NDUFS2_2	NDUFS2
GTGCGGCTTCCGGGGCGTCG	NDUFS2_3	NDUFS2
CTCACCCCTGGTCAGCGCCG	NDUFS3_1	NDUFS3
GATCCCGCGCCACCACAGCC	NDUFS3_2	NDUFS3
GTAGCCAGGCTGTGGTGGCG	NDUFS3_3	NDUFS3
ACCCGGGACACACCAACCGC	NDUFAF1_1	NDUFAF1
GGTAAGCGGCGGCAGGCCGG	NDUFAF1_2	NDUFAF1
GGTGTGTCCCGGGTGTGGGG	NDUFAF1_3	NDUFAF1
CAGCAGATCACCGGCCACGG	NDUFA12_1	NDUFA12
GATAGCCTCGGAGACCGCCG	NDUFA12_2	NDUFA12
TTAGTGCAGGTCCTGAAACG	NDUFA12_3	NDUFA12
CGGCAACAGCAGACATGTCG	SDHA_1	SDHA
GGCAACAGCAGACATGTCGG	SDHA_2	SDHA
GGCGGCAACAGCAGACATGT	SDHA_3	SDHA
CGGTGGTCGCCCTCTCCTTG	SDHB_1	SDHB
GGCCGGCAACCGGCGCCTCA	SDHB_2	SDHB
TTGCCGGCCACAACCCTTGG	SDHB_3	SDHB
GGACTGGGAGTTGGTGCCTG	SDHC_1	SDHC
GTTGCTGAGGTGACTTCAGT	SDHC_2	SDHC
TGTTGCTGAGGTGACTTCAG	SDHC_3	SDHC
AGCGAACGACCTGCGAACCG	SDHAF1_1	SDHAF1
CTGGCTGTGTGGCGGCTCCG	SDHAF1_2	SDHAF1
GGCCTTTGCTGGCTGTGTGG	SDHAF1_3	SDHAF1
CGGGCGCGAACGGGCCTGAG	UQCRFS1_1	UQCRFS1
GCGGGATGCTACCGACAACA	UQCRFS1_2	UQCRFS1
TTGTCGGTAGCATCCCGCTC	UQCRFS1_3	UQCRFS1
AGCTGCGGCTTCGCTTCGCG	CYC1_1	CYC1
GCGGGGTAGTGTTGGGCCCG	CYC1_2	CYC1
GGGGTAGTGTTGGGCCCGCG	CYC1_3	CYC1
ACCCCAAACCATGTGGCTGG	BCS1L_1	BCS1L
ACGGGTTACCCCAAACCATG	BCS1L_2	BCS1L
GGAGGGCCAGAGAGTCACGG	BCS1L_3	BCS1L
ACACTCACCTAAAGGCACCC	COX6B1_1	COX6B1
GGGGTGCCTTTAGGTGAGTG	COX6B1_2	COX6B1
TGAGCTGCAGGTTGAATCCG	COX6B1_3	COX6B1
CGGTGGCTGCGTTGCAGCTG	SURF1_1	SURF1
CTGCGTTGCAGCTGGGGCTG	SURF1_2	SURF1
GGGCTGGGACGGGTGAGCGC	SURF1_3	SURF1
CGAGTTATGCGGCCTCTGGG	SCO1_1	SCO1
GCGATGCTGGTCCTAGTACC	SCO1_2	SCO1
TAGTACCCGGACGAGTTATG	SCO1_3	SCO1
AGCCGGCGGGGCAGAGCGCA	SCO2_1	SCO2
GAGCGCAGGGAGCTGGAGGT	SCO2_2	SCO2
GTCAGTGGACCAAGCACGAG	SCO2_3	SCO2
CCAACGCGCGGATCTCAGCA	LRPPRC_1	LRPPRC
GGAGCGTGCTTCCCGCTGCG	LRPPRC_2	LRPPRC
TTGCTCGAACGTCCCCGCAG	LRPPRC_3	LRPPRC
CGGTCGCCGCTCACCTGCTG	ATP6V1A_1	ATP6V1A
CTCGCGCCCCAGCAGGTGAG	ATP6V1A_2	ATP6V1A
GGCGACCGGTAACTGGCGAG	ATP6V1A_3	ATP6V1A
GAGGAGACAAGATGGCGCTG	ATP6V1B2_1	ATP6V1B2
GATGCGGGGGATTGTCAACG	ATP6V1B2_2	ATP6V1B2
TCGGGACAGAGGAGACAAGA	ATP6V1B2_3	ATP6V1B2
GCCGGCGAATGCTGGGTCCG	ATP11A_1	ATP11A
GGAGCAGCTGCCGACGCGCG	ATP11A_2	ATP11A
GTGGAGCAGCTGCCGACGCG	ATP11A_3	ATP11A
AGGCCAGCGGACGCCTCGGA	ATP12A_1	ATP12A
GGCGGGTTTCCTACCCTCCG	ATP12A_2	ATP12A
TCGGAGGGTAGGAAACCCGC	ATP12A_3	ATP12A
GCACCATGTACCGAGCACTT	FH_1	FH
GTGCTCGGTACATGGTGCTG	FH_2	FH
TGCTCGGTACATGGTGCTGA	FH_3	FH
AGTGACCTCTCCAAGAGCAG	DLAT_1	DLAT
CAACGCCGCTGCTCTTGGAG	DLAT_2	DLAT
GGGGGGTTGGTGGCACTATG	DLAT_3	DLAT
ACAGCGGAAAAATGCAGAGC	DLD_1	DLD
AGGTGAAAGTATTGGCGGAA	DLD_2	DLD
TGGCGGAAAGGAAAATACAG	DLD_3	DLD
GCGGGATCGGGACAGCATCA	DLST_1	DLST
GGATCGGGACAGCATCACGG	DLST_2	DLST
TGAACGCCCGAGACACACAG	DLST_3	DLST
ACGGGCGCGGCGACAGCGCA	OGDH_1	OGDH
CGTCCCAGTGCCGGGTGTCG	OGDH_2	OGDH
GCGCCGCGACACCCGGCACT	OGDH_3	OGDH
ACCTTGTCAACCCGTCGGCG	CS_1	CS
GCCGCGCCGACGGGTTGACA	CS_2	CS
TTTCAACCTTGTCAACCCGT	CS_3	CS
ACAACCCAGGAGGCACGACG	PDHA1_1	PDHA1
CAACCCAGGAGGCACGACGC	PDHA1_2	PDHA1
GCGACTCCTCACAACCCAGG	PDHA1_3	PDHA1
AATGGCGCCCTACAGCCTAC	ACO2_1	ACO2
CCTACAGCCTACTGGTGACT	ACO2_2	ACO2
CCTGCAGCCGAGTCACCAGT	ACO2_3	ACO2
CTCGGACCCGAAGCCGCCAC	SLC25A1_1	SLC25A1
GCGGGAGGCGGGGCGCCCTG	SLC25A1_2	SLC25A1
TCGGACCCGAAGCCGCCACA	SLC25A1_3	SLC25A1
CCTCTGCCGAAGTCCGTGCG	ACLY_1	ACLY
TGCGGGGTTCGTCGGGCCTG	ACLY_2	ACLY
TGTGGAAGAAGCGCCGCGCA	ACLY_3	ACLY
CTCACCTTAGAGATCCACGC	IDH3A_1	IDH3A
GCTCACCTTAGAGATCCACG	IDH3A_2	IDH3A
GGAGCCAGGAGGGGAAGCGA	IDH3A_3	IDH3A
CTCCCTGGCGTGCTCACTCG	SLC2A1_1	SLC2A1
GGGGACCCGCGACTAGCGAC	SLC2A1_2	SLC2A1
GGTAGCAACAGCGAGCGTGC	SLC2A1_3	SLC2A1
CAAGCCTCCGGAGCGCACGT	PGK1_1	PGK1
GGTCGGTGATTCGGTCAACG	PGK1_2	PGK1
GTCGGTGATTCGGTCAACGA	PGK1_3	PGK1
AGACGGGCGGAGAGAAACCC	GAPDH_1	GAPDH
CGTCGCCAGGTGAAGACGGG	GAPDH_2	GAPDH
TGGCGACGCAAAAGAAGATG	GAPDH_3	GAPDH
GAACATGGCCGAAGTCGGCG	FOXK1_1	FOXK1
GCCGAAGTCGGCGAGGACAG	FOXK1_2	FOXK1
GCCGCTGTCCTCGCCGACTT	FOXK1_3	FOXK1
CGTCTGAGTCTGCAGTCCCG	ENO2_1	ENO2
CTCGGGACTGCAGACTCAGA	ENO2_2	ENO2
GGGACTGCAGACTCAGACGG	ENO2_3	ENO2
AGTTCTTCGTTGGGGGAAAC	TPI1_1	TPI1
GGGGAAACTGGAAGATGAAC	TPI1_2	TPI1
GGGGGAAACTGGAAGATGAA	TPI1_3	TPI1
CTTTGCAGCGTAGCCCGAGT	PKM_1	PKM
GCTGCAAAGACGAAGAGATC	PKM_2	PKM
TAGCCCGAGTCGGTCAGCGC	PKM_3	PKM
ACCGTACCGGGAATGCACGT	LDHA_1	LDHA
CCCGACGTGCATTCCCGGTA	LDHA_2	LDHA
TACCGGGAATGCACGTCGGG	LDHA_3	LDHA
CGTCACCAGGACCCCTTCTG	ALDOA_1	ALDOA
CTTCTGCGGCGCGTTCCGAG	ALDOA_2	ALDOA
GAACGCAGCCGATTTAGCCT	ALDOA_3	ALDOA
CGCTAAATTGTCACACGTTT	NO-TARGET_202	NO-TARGET
GTATTAAGATGCGTCTTAGA	NO-TARGET_358	NO-TARGET
ATGTTATTACAGACGCGTGT	NO-TARGET_112	NO-TARGET
TTAACTCGAACGCTCGAAAG	NO-TARGET_473	NO-TARGET
CGGCACTAGAAGTTTTTGAA	NO-TARGET_206	NO-TARGET
TAGGGGATTAGCTGACAGTC	NO-TARGET_407	NO-TARGET
TGTTCTACTTTCGAAGTTAA	NO-TARGET_470	NO-TARGET
TGCCGTGAAAAGACGCTGCG	NO-TARGET_454	NO-TARGET
AAACCTAGCCCCAATACTTA	NO-TARGET_4	NO-TARGET
GCTGATATATACGACAAGCC	NO-TARGET_311	NO-TARGET
GGATTTGTCGCTTGCCACAC	NO-TARGET_326	NO-TARGET
ATCTCGGGTCGACTGCGGAT	NO-TARGET_98	NO-TARGET
TAATCACATTGCTTAACCGG	NO-TARGET_391	NO-TARGET
AAAGAAAGAGGAATAGTAGC	NO-TARGET_7	NO-TARGET
CGAATCGGAACTTTGTACCG	NO-TARGET_183	NO-TARGET
